# Multi-Platform Assessment of DNA Sequencing Performance using Human and Bacterial Reference Genomes in the ABRF Next-Generation Sequencing Study

**DOI:** 10.1101/2020.07.23.218602

**Authors:** Jonathan Foox, Scott W. Tighe, Charles M. Nicolet, Justin M. Zook, Marta Byrska-Bishop, Wayne E. Clarke, Michael M. Khayat, Medhat Mahmoud, Phoebe K. Laaguiby, Zachary T. Herbert, Derek Warner, George S. Grills, Jin Jen, Shawn Levy, Jenny Xiang, Alicia Alonso, Gary P. Schroth, Fritz J. Sedlazeck, Giuseppe Narzisi, William Farmerie, Don A. Baldwin, Christopher E. Mason

**Affiliations:** Department of Physiology and Biophysics, Weill Cornell Medicine, New York, New York, USA; The HRH Prince Alwaleed Bin Talal Bin Abdulaziz Alsaud Institute for Computational Biomedicine, Weill Cornell Medicine, New York, New York, USA; University of Vermont Cancer Center, Vermont Integrative Genomics Resource, University of Vermont, Burlington, Vermont, USA; Keck School of Medicine, University of Southern California, Los Angeles, California, USA; Biosystems and Biomaterials Division, National Institute of Standards and Technology, Gaithersburg, Maryland, USA; New York Genome Center, New York, NY, 10013, USA; Human Genome Sequencing Center, Baylor College of Medicine, Houston, TX, USA; Department of Molecular and Human Genetics, Baylor College of Medicine, Houston, Texas; Molecular Biology Core Facilities, Dana-Farber Cancer Institute, Boston, Massachusetts, USA; DNA Sequencing Core, University of Utah, Salt Lake City, Utah, USA; Sylvester Comprehensive Cancer Center, University of Miami, Miami, FL, USA; Department of Laboratory Medicine and Pathology, Mayo Clinic, Rochester, MN; HudsonAlpha Institute for Biotechnology, Huntsville, Alabama, USA; Illumina, Inc., San Diego, CA, USA; Interdisciplinary Center for Biotechnology Research, University of Florida, Gainesville, Florida, USA; Department of Pathology, Fox Chase Cancer Center, Philadelphia, Pennsylvania, USA; The Feil Family Brain and Mind Research Institute, New York, New York, USA; The WorldQuant Initiative for Quantitative Prediction, Weill Cornell Medicine, New York, NY, USA

## Abstract

Massively parallel DNA sequencing is a critical tool for genomics research and clinical diagnostics. Here, we describe the Association of Biomolecular Resource Facilities (ABRF) Next-Generation Sequencing Phase II Study to measure quality and reproducibility of DNA sequencing. Replicates of human and bacterial reference DNA samples were generated across multiple sequencing platforms, including well-established technologies such as Illumina, ThermoFisher Ion Torrent, and Pacific Biosciences, as well as emerging technologies such as BGI, Genapsys, and Oxford Nanopore. A total of 202 datasets were generated to investigate the performance of a total of 16 sequencing platforms, including mappability of reads, coverage and error rates in difficult genomic regions, and detection of small-scale polymorphisms and large-scale structural variants. This study provides a comprehensive baseline resource for continual benchmarking as chemistries, methods, and platforms evolve for DNA sequencing.
