## Supplementary Table 1 for "Multi-Platform Assessment of DNA Sequencing Performance using Human and Bacterial Reference Genomes in the ABRF Next-Generation Sequencing Study"

### Sheet: Sheet1
Human Genomes/Exomes
Vendor	Platform	Lab ID	Sequencing Center	Mother (HG004)	Father (HG003)	Son (HG002)	Read Length (Avg)
Illumina	HiSeq 2500	Lab 01	Cornell University	1	1	3	2x125bp
		Lab 02	University of Rochester	1	1	3	2x125bp
		Lab 03	Baylor University	1	1	3	2x100bp
	HiSeq 4000	Lab 01	Cornell University	1	1	3	2x150bp
		Lab 02	University of Michigan	1	1	3	2x150bp
		Lab 03	Mayo Clinic	1	1	3	2x150bp
	HiSeq X10	Lab 01	Broad Institute	1	1	3	2x150bp
		Lab 02	HudsonAlpha Institute	1	1	3	2x150bp
		Lab 03	New York Genome Center	1	1	3	2x150bp
	NovaSeq 6000	Lab 01	Illumina	1	1	1	2x150bp
		Lab 02	New York Genome Center (2x150bp)	1	1	1	2x150bp
			New York Genome Center (2x250bp)	1	1	1	2x150bp
	NextSeq	Lab 01	New York University	2	2	2	2x150bp
		Lab 02	Dana-Farber Cancer Institute	2	2	2	2x150bp
BGI	BGISEQ-500	Lab 01	San Jose	1	1	1	2x100bp
	MGISEQ-2000	Lab 01	San Jose	2	1	1	2x150bp
Ion Torrent	Proton	Lab 01	National Cancer Institute	3	3	3	350bp
		Lab 02	University of Utah	3	3	3	350bp
	S5	Lab 01	University of Utah	3	3	3	500bp
Oxford Nanopore	Flongle	Lab 01	University of Vermont			1	3489bp
	GridION	Lab 01	University of Vermont			1	3247bp
	PromethION	Lab 01	Cornell University	1	1	1	8098bp
		Lab 02	NCBI			1	8098bp
PacBio	CLR	Lab 01	NCBI			1	7837bp
	CCS	Lab 01	NCBI			4	18251bp
Genapsys	Genapsys	Lab 01	University of Vermont			1	100bp
Bacterial Genomes
Vendor	Platform	Lab ID	Sequencing Center	E. coli	P. fluorescens	S. epidermidis	Metagenomic Pool	Read Length (Avg)
Illumina	MiSeq	Lab 01	New York University	3	3	3	3	2x250bp
		Lab 02	University of California Davis	3	3	3	3	2x250bp
		Lab 03	University of Mississippi	3	3	3	3	2x250bp
Genapsys	Genapsys	Lab 01	University of Vermont	1	1	1	1	100bp
		Lab 02	Genapsys	1	1	1	1	100bp
Ion Torrent	PGM	Lab 01	National Cancer Institute	3	3	3	3	300bp
		Lab 02	Memorial-Sloan Kettering	3	3	3	3	300bp
		Lab 03	University of Utah	3	3	3	3	300bp
	S5	Lab 01	Cornell University	3	3	3	3	500bp
		Lab 02	Dana-Farber Cancer Institute	3	3	3	3	500bp
		Lab 03	National Cancer Institute	3	3	3	3	500bp
Oxford Nanopore	Flongle	Lab 01	University of Vermont	1	1	1	1	3489bp
	GridION	Lab 01	University of Vermont	1	1	1	1	3247bp
