## Supplementary Table 2 for "Multi-Platform Assessment of DNA Sequencing Performance using Human and Bacterial Reference Genomes in the ABRF Next-Generation Sequencing Study"

### Sheet: Sheet1
Human, Whole Genome
Platform	Lab	Genome	Replicate	Total Reads	Mean Read Length	Total Bases	Reads properly mapped	Duplicate Reads	Multi-mapped Reads	Unmapped Reads
HiSeq2500	LAB01	Father	REP01	903171392	126	113799595392	879220592	19026833	37593969	9390637
HiSeq2500	LAB01	Mother	REP01	1053740652	126	132771322152	1021432376	22611759	40737892	13770238
HiSeq2500	LAB01	Son1	REP01	885693454	126	111597375204	860108134	18747367	37451928	8643900
HiSeq2500	LAB01	Son2	REP01	846625808	126	106674851808	823201472	17338220	35624942	9425447
HiSeq2500	LAB01	Son3	REP01	1004834256	126	126609116256	973396366	22777370	42157210	13597170
HiSeq2500	LAB02	Father	REP01	741065492	126	93374251992	728774816	17059961	30747907	1588349
HiSeq2500	LAB02	Mother	REP01	778165808	126	98048891808	764923864	18537684	29482182	1415953
HiSeq2500	LAB02	Son1	REP01	762871804	126	96121847304	749569818	17688564	32095293	1661361
HiSeq2500	LAB02	Son2	REP01	756353638	126	95300558388	742768342	17702286	31669755	1358228
HiSeq2500	LAB03	Father	REP01	914065964	100	91406596400	901584198	37692042	43074557	2725713
HiSeq2500	LAB03	Mother	REP01	904054924	100	90405492400	889845670	38529958	39163615	3111668
HiSeq2500	LAB03	Son1	REP01	750904902	100	75090490200	736176634	23069409	35122473	3397723
HiSeq2500	LAB03	Son2	REP01	916427728	100	91642772800	903674860	37837156	43473750	3007814
HiSeq2500	LAB03	Son3	REP01	836403696	100	83640369600	824337486	33566257	40298243	2093582
HiSeq4000	LAB01	Father	REP01	657559340	151	99291460340	642466186	33358711	26900450	1120943
HiSeq4000	LAB01	Mother	REP01	674310686	151	101820913586	659506016	30799851	25539472	1212979
HiSeq4000	LAB01	Son1	REP01	609308668	151	92005608868	585030026	43370858	26105186	3020282
HiSeq4000	LAB01	Son2	REP01	651562228	151	98385896428	630690450	45890226	26438802	1922773
HiSeq4000	LAB01	Son3	REP01	673841682	151	101750093982	657946486	51338395	27280429	1421608
HiSeq4000	LAB02	Father	REP01	1179685086	151	178132447986	1154668490	103776700	46327677	4596414
HiSeq4000	LAB02	Mother	REP01	1449294650	151	218843492150	1414030472	126760272	53262856	5513100
HiSeq4000	LAB02	Son1	REP01	759199170	151	114639074670	743242444	63765841	29979023	2331980
HiSeq4000	LAB02	Son2	REP01	985573336	151	148821573736	963724126	88767575	38675027	3465499
HiSeq4000	LAB02	Son3	REP01	1115582094	151	168452896194	1093288386	97185232	44243292	3155662
HiSeq4000	LAB03	Father	REP01	1242923476	151	187681444876	1209633362	260085970	49856655	6521749
HiSeq4000	LAB03	Mother	REP01	1435162262	151	216709501562	1395551566	289404398	53002783	8957532
HiSeq4000	LAB03	Son1	REP01	766909658	151	115803358358	745833864	144815916	30816627	4438316
HiSeq4000	LAB03	Son2	REP01	1076048578	151	162483335278	1041850398	219388392	42790795	6628342
HiSeq4000	LAB03	Son3	REP01	1159080888	151	175021214088	1119846352	232864315	47163637	5371258
HiSeqX10	LAB01	Father	REP01	975956036	151	147369361436	939903226	85184026	40167937	9143590
HiSeqX10	LAB01	Mother	REP01	969299474	151	146364220574	934070918	83460646	36803243	6227539
HiSeqX10	LAB01	Son1	REP01	978828352	151	147803081152	935759428	105661545	41450702	12697997
HiSeqX10	LAB01	Son2	REP01	975533878	151	147305615578	931701668	110275169	40832243	9296442
HiSeqX10	LAB01	Son3	REP01	958000870	151	144658131370	921254966	102535870	39395583	4057050
HiSeqX10	LAB02	Father	REP01	886841872	151	133913122672	869438582	64569847	34216513	2810428
HiSeqX10	LAB02	Mother	REP01	827695422	151	124982008722	805490450	73853817	29967267	7139593
HiSeqX10	LAB02	Son1	REP01	889232598	151	134274122298	869134800	80601815	34776527	4267041
HiSeqX10	LAB02	Son2	REP01	891251928	151	134579041128	874144766	126057633	34700070	3567614
HiSeqX10	LAB02	Son3	REP01	905679390	151	136757587890	880653144	77652837	35534983	5441762
HiSeqX10	LAB03	Father	REP01	902971148	151	136348643348	883490734	82410929	35260949	3997547
HiSeqX10	LAB03	Mother	REP01	862701148	151	130267873348	845789902	60502856	30660326	3800429
HiSeqX10	LAB03	Son1	REP01	933361278	151	140937552978	915495856	112374118	36864705	4014409
HiSeqX10	LAB03	Son2	REP01	903054056	151	136361162456	883516602	84581502	35258910	3224288
HiSeqX10	LAB03	Son3	REP01	930249946	151	140467741846	914958708	112060792	35888483	2280846
NextSeq	LAB01	Father	REP01	108526616	151	16387519016	105387882	2329903	5238401	400544
NextSeq	LAB01	Father	REP02	91985966	151	13889880866	89107926	1660600	4371474	395353
NextSeq	LAB01	Mother	REP01	143650158	151	21691173858	139030194	3194512	6562252	605456
NextSeq	LAB01	Mother	REP02	122846350	151	18549798850	118645510	2313920	5507055	583664
NextSeq	LAB01	Son1	REP01	69364134	151	10473984234	67197534	1525161	3271336	257718
NextSeq	LAB01	Son1	REP02	58021254	151	8761209354	56059820	1065911	2707687	241428
NextSeq	LAB01	Son2	REP01	89724832	151	13548449632	86959424	1868121	4320657	358795
NextSeq	LAB01	Son2	REP02	76553948	151	11559646148	74038278	1345751	3626308	345422
NextSeq	LAB01	Son3	REP01	146238506	151	22082014406	140646266	3490515	7544923	733572
NextSeq	LAB01	Son3	REP02	126031174	151	19030707274	120962556	2573481	6378063	702311
NextSeq	LAB02	Son1	REP01	461626876	150	69244031400	450349818	11836257	22460611	2222577
NextSeq	LAB02	Son1	REP02	461932374	150	69289856100	450393736	11881117	22797146	3283032
NextSeq	LAB02	Son2	REP01	375228586	150	56284287900	365852260	9323962	18460667	1526822
NextSeq	LAB02	Son2	REP02	363119942	150	54467991300	353789592	9099582	18008628	2412100
NextSeq	LAB02	Son3	REP01	384447202	150	57667080300	374559986	9246932	19542340	1665131
NextSeq	LAB02	Son3	REP02	367379124	150	55106868600	357413816	8637297	19141055	2612720
NovaSeq	LAB01	Father	REP01	1394252566	151	210532137466	1370602602	232819806	51158756	1700189
NovaSeq	LAB01	Mother	REP01	1257540878	151	189888672578	1235088698	216333983	43018899	1825970
NovaSeq	LAB01	Son1	REP01	1184950976	151	178927597376	1163306820	191928528	43417765	1707959
NovaSeq	LAB02	Father	REP01-2x150	886028794	150	132904319100	868997426	79877506	33213063	1174506
NovaSeq	LAB02	Father	REP01-2x250	530933606	250	132733401500	518087352	55429694	15294491	978917
NovaSeq	LAB02	Mother	REP01-2x150	773252580	150	115987887000	759740240	66397983	26641622	805034
NovaSeq	LAB02	Mother	REP01-2x250	600093896	250	150023474000	585608276	69100363	16038854	1050726
NovaSeq	LAB02	Son	REP01-2x150	891688498	150	133753274700	872569322	73186031	33612753	1689209
NovaSeq	LAB02	Son	REP01-2x250	719517430	250	179879357500	700563902	81862238	21151451	1798915
BGISEQ500	LAB01	Father	REP01	2521157756	100	252115775600	2338021932	96539968	118736861	5646177
BGISEQ500	LAB01	Mother	REP01	2363439264	100	236343926400	2249461902	89055250	102332661	4160860
BGISEQ500	LAB01	Son1	REP01	2377447620	100	237744762000	2216047086	99205921	113381877	4011785
MGISEQ2000	LAB01	Father	REP01	1368769746	150	205315461900	1340416062	17027955	47118495	2744328
MGISEQ2000	LAB01	Mother	REP01	1384087568	150	207613135200	1356742470	20853388	41153546	3378652
MGISEQ2000	LAB01	Mother	REP02	1280145650	150	192021847500	1243990224	16060143	42274494	4562369
MGISEQ2000	LAB01	Son1	REP01	1451463284	150	217719492600	1420625902	19509898	49752933	2527940
Flongle-MinION	LAB01	Son1	REP01-NativeBC	14700	3489	51288300	14282	0	160	418
R9.4-MinION	LAB01	Son1	REP01	862796	3247	2801498612	840986	0	10511	21810
PromethION	LAB01	Son1	REP01	19328993	8098	156526185314	7499164	0	25507	11829829
PromethION	LAB02	Father	REP01	13475208	3849	51866075592	13312114	0	87674	163094
PromethION	LAB02	Mother	REP01	13001137	3787	49235305819	12824413	0	73063	176724
PromethION	LAB02	Son1	REP01	13183031	3855	50820584505	13124646	0	80143	58385
PacBio	LAB01	Son1	REP01-CCS-15k	6610240	13478	89092814720	6602045	0	5483	8195
PacBio	LAB01	Son1	REP01-CCS-19k	2482150	18251	45301719650	2480798	0	1432	1352
PacBio	LAB01	Son1	REP01-CCS-20k	2773817	18488	51282328696	2771607	0	1632	2210
PacBio	LAB01	Son1	REP01-CCS-25k	1493037	22751	33968084787	1492302	0	782	735
PacBio	LAB01	Son1	REP01-CLR	29809956	7873	234693783588	27767921	0	70842	2042035
Human, Exome Capture
Platform	Lab	Genome	Replicate	Total Reads	Mean Read Length	Total Bases	Reads properly mapped	Duplicate Reads	Multi-mapped Reads	Unmapped Reads
Proton	LAB01	Father	REP01	43004287	189	8127810243	42309289	39147010	940143	694998
Proton	LAB01	Father	REP02	40448021	183	7401987843	39763355	36697771	919804	684666
Proton	LAB01	Father	REP03	23865020	183	4367298660	23484868	21607904	469263	380152
Proton	LAB01	Mother	REP01	48550237	186	9030344082	47695708	44084185	1116532	854529
Proton	LAB01	Mother	REP02	32789386	186	6098825796	32306811	29811705	668610	482575
Proton	LAB01	Mother	REP03	28771679	184	5293988936	28400050	26212947	586580	371629
Proton	LAB01	Son1	REP01	51663758	182	9402803956	50806598	47146523	1189110	857160
Proton	LAB01	Son1	REP02	37234686	185	6888416910	36711994	34007647	722062	522692
Proton	LAB01	Son1	REP03	62971920	184	11586833280	61389231	58079414	1095193	1582689
Proton	LAB02	Father	REP01	53281165	181	9643890865	52406883	48736872	1211330	874282
Proton	LAB02	Father	REP02	25927117	178	4615026826	25557257	23153017	582778	369860
Proton	LAB02	Father	REP03	46412175	179	8307779325	45631974	42131256	1009629	780201
Proton	LAB02	Mother	REP01	30664548	178	5458289544	30216919	27561744	655376	447629
Proton	LAB02	Mother	REP02	35647744	147	5240218368	34223225	30137924	1099462	1424519
Proton	LAB02	Mother	REP03	94375852	161	15194512172	91744160	80682912	3306690	2631692
Proton	LAB02	Son1	REP01	34850185	179	6238183115	34178485	31069709	864050	671700
Proton	LAB02	Son1	REP02	41374282	146	6040645172	39845150	34415005	1345784	1529132
Proton	LAB02	Son1	REP03	48576891	179	8695263489	47772645	43958840	1120784	804246
S5	LAB01	Father	REP01	39307043	182	7153881826	38669236	35785914	888968	637807
S5	LAB01	Father	REP02	33230766	178	5915076348	32677393	30119324	794070	553373
S5	LAB01	Father	REP03	33668497	180	6060329460	33221076	31126682	674961	447421
S5	LAB01	Mother	REP01	43385562	181	7852786722	42660922	39351541	1026543	724640
S5	LAB01	Mother	REP02	31293122	180	5632761960	30803315	28522304	677447	489807
S5	LAB01	Mother	REP03	40107375	179	7179220125	39603907	37151412	838751	503468
S5	LAB01	Son1	REP01	43917839	178	7817375342	43229554	40115812	1065485	688285
S5	LAB01	Son1	REP02	35346622	178	6291698716	34781324	32277750	733067	565298
S5	LAB01	Son1	REP03	85963298	182	15645320236	84294003	80172855	1540433	1669295
Bacterial Genomes
Platform	Lab	Genome	Replicate	Total Reads	Mean Read Length	Total Bases	Reads properly mapped	Duplicate Reads	Multi-mapped Reads	Unmapped Reads
MiSeq	LAB01	Eco	REP01	8312520	250	2078130000	8183226	32510	85017	86790
MiSeq	LAB01	Pflu	REP01	8332734	250	2083183500	3618514	162869	102738	4319927
MiSeq	LAB01	Pool	REP01	7338846	250	1834711500	5748858	22474	89466	1449854
MiSeq	LAB01	Ste	REP01	7517132	250	1879283000	5754182	88095	97864	1681500
MiSeq	LAB02	Eco	REP01	7460502	251	1872586002	7306578	43094	75029	84274
MiSeq	LAB02	Pflu	REP01	17499880	251	4392469880	7549366	515692	214178	9115765
MiSeq	LAB02	Pool	REP01	3906416	251	980510416	3054132	7224	46899	770808
MiSeq	LAB02	Ste	REP01	8048478	251	2020167978	6053446	104179	105625	1888697
MiSeq	LAB03	Eco	REP01	7477730	250	1869432500	7294956	20020	76083	155309
MiSeq	LAB03	Pflu	REP01	8617124	250	2154281000	3746970	159362	103270	4482877
MiSeq	LAB03	Pool	REP01	6890130	250	1722532500	5371532	17399	81925	1388108
MiSeq	LAB03	Ste	REP01	7764614	250	1941153500	5870550	80210	102234	1818182
PGM	LAB01	Eco	REP02	5692388	251	1428789388	5627622	2056824	78578	64766
PGM	LAB01	Pflu	REP01	6565039	276	1811950764	2607016	856554	86205	3958023
PGM	LAB01	Pflu	REP02	5197069	252	1309661388	1923529	467063	58246	3273540
PGM	LAB01	Pflu	REP03	3626501	297	1077070797	1515500	349424	43045	2111001
PGM	LAB01	Pool	REP01	5679754	276	1567612104	4384159	538341	85302	1295595
PGM	LAB01	Ste	REP01	5839670	259	1512474530	4108498	1968214	335433	1731172
PGM	LAB01	Ste	REP02	5740536	255	1463836680	4104788	1956543	363284	1635748
PGM	LAB02	Eco	REP01	1624738	232	376939216	1614848	267021	21770	9890
PGM	LAB02	Eco	REP02	6324654	269	1701331926	6258329	2768529	81445	66325
PGM	LAB02	Eco	REP03	6196378	250	1549094500	6162459	2776813	79794	33919
PGM	LAB02	Pflu	REP01	5529269	281	1553724589	2112447	725544	75005	3416822
PGM	LAB02	Pflu	REP02	5743953	327	1878272631	2509418	848723	59866	3234535
PGM	LAB02	Pflu	REP03	538905	306	164904930	227052	10978	5418	311853
PGM	LAB02	Pool	REP01	6384336	295	1883379120	4943167	1062352	81055	1441169
PGM	LAB02	Pool	REP02	5996122	271	1624949062	4598942	666886	77725	1397180
PGM	LAB02	Pool	REP03	5977257	285	1703518245	4610827	696987	81870	1366430
PGM	LAB02	Ste	REP01	6235846	231	1440480426	4747428	2421468	113471	1488418
PGM	LAB02	Ste	REP02	7333321	280	2053329880	5592195	3054907	113590	1741126
PGM	LAB02	Ste	REP03	6763853	280	1893878840	5124345	2780075	126707	1639508
PGM	LAB03	Eco	REP01	4038225	278	1122626550	3992439	1197831	66705	45786
PGM	LAB03	Eco	REP02	3137725	250	784431250	3104277	826255	55363	33448
PGM	LAB03	Pflu	REP01	4092475	230	941269250	1415746	278441	31324	2676729
PGM	LAB03	Pflu	REP02	3984526	227	904487402	1536172	345574	31096	2448354
PGM	LAB03	Pool	REP01	3389098	259	877776382	2515408	156878	58529	873690
PGM	LAB03	Pool	REP02	2449320	227	555995640	1754546	75108	42970	694774
PGM	LAB03	Ste	REP01	1377707	254	349937578	1034058	190524	38464	343649
PGM	LAB03	Ste	REP02	2378877	223	530489571	1777112	471467	76159	601765
S5	LAB01	Eco	REP01	19777019	348	6882402612	19736269	13270856	218312	40750
S5	LAB01	Eco	REP02	21923128	342	7497709776	21878582	15002913	243429	44546
S5	LAB01	Eco	REP03	20421255	350	7147439250	20386783	13699298	219031	34472
S5	LAB01	Pflu	REP01	20773386	349	7249911714	9031397	5204496	242261	11741989
S5	LAB01	Pflu	REP02	21211908	341	7233260628	9137106	5278645	249461	12074802
S5	LAB01	Pflu	REP03	20899749	347	7252212903	9029245	5181325	248376	11870504
S5	LAB01	Pool	REP01	20182373	347	7003283431	15866999	3827022	250004	4315374
S5	LAB01	Pool	REP02	21327398	336	7166005728	16757845	4142766	254870	4569553
S5	LAB01	Pool	REP03	21291752	346	7366946192	16735242	4170819	257863	4556510
S5	LAB01	Ste	REP01	15907146	324	5153915304	12631307	8869042	276383	3275839
S5	LAB01	Ste	REP02	17360854	338	5867968652	13796097	9890307	321856	3564757
S5	LAB01	Ste	REP03	18351386	335	6147714310	14494354	10497712	316678	3857032
S5	LAB02	Eco	REP01	20886229	359	7498156211	20847100	14629325	211789	39129
S5	LAB02	Eco	REP02	21628790	355	7678220450	21585599	15394175	222662	43191
S5	LAB02	Eco	REP03	19337652	340	6574801680	19300485	13567599	205491	37167
S5	LAB02	Pflu	REP01	19474627	348	6777170196	8694090	5389122	213789	10780537
S5	LAB02	Pflu	REP02	18710293	324	6062134932	8106527	4861948	194752	10603766
S5	LAB02	Pflu	REP03	20104118	340	6835400120	8850800	5405177	212388	11253318
S5	LAB02	Pool	REP01	20096435	343	6893077205	15827063	7172205	247445	4269372
S5	LAB02	Pool	REP02	14504248	306	4438299888	11230585	3092137	189541	3273663
S5	LAB02	Pool	REP03	15030491	330	4960062030	11691270	3659333	193916	3339221
S5	LAB02	Ste	REP01	12975148	315	4087171620	10220128	7040014	240029	2755020
S5	LAB02	Ste	REP02	16978342	327	5551917834	13220232	9673023	266980	3758110
S5	LAB02	Ste	REP03	13766589	334	4598040726	10690402	7560066	264566	3076187
S5	LAB03	Eco	REP01	7041442	361	2541960562	7027370	3182789	72322	14072
S5	LAB03	Eco	REP02	18345592	356	6531030752	18312195	12534301	195240	33397
S5	LAB03	Eco	REP03	20039668	357	7154161476	20011242	14157701	206638	28426
S5	LAB03	Pflu	REP01	4383846	358	1569416868	1989873	613464	47133	2393973
S5	LAB03	Pflu	REP02	6921056	348	2408527488	3084436	1123081	75072	3836620
S5	LAB03	Pflu	REP03	18584873	350	6504705550	8316702	4943135	203781	10268171
S5	LAB03	Pool	REP01	19175159	348	6672955332	15140649	6567565	240035	4034510
S5	LAB03	Pool	REP02	19608110	354	6941270940	15416077	4914295	249927	4192033
S5	LAB03	Pool	REP03	16566779	344	5698971976	12956996	3828947	219326	3609783
S5	LAB03	Ste	REP01	5881230	343	2017261890	4654624	2396332	109103	1226606
Genapsys	LAB01	Eco	REP01	11472982	99	1135825218	11451231	7336160	215468	21751
Genapsys	LAB01	Pflu	REP01	11781020	99	1166320980	2696851	1565239	111920	9084169
Genapsys	LAB01	Pool	REP01	11544001	98	1131312098	8118789	2332006	185093	3425212
Genapsys	LAB01	Ste	REP01	12079315	99	1195852185	9101843	6772480	245953	2977472
Genapsys	LAB02	Pool	REP01	6285037	99	622218663	4580968	812881	103245	1704069
Genapsys	LAB02	Ste	REP01	8061499	99	798088401	6237812	4165083	176348	1823687
Flongle-MinION	LAB01	Eco	REP01	141652	1246	176498392	139990	0	1184	1662
Flongle-MinION	LAB01	Eco	REP01	15672	1256	19684032	15338	0	128	334
Flongle-MinION	LAB01	Pflu	REP01	80648	2103	169602744	26789	0	420	53859
Flongle-MinION	LAB01	Pflu	REP01	22193	1919	42588367	7288	0	110	14905
Flongle-MinION	LAB01	Pool	REP01	30966	2011	62272626	24626	0	188	6340
Flongle-MinION	LAB01	Ste	REP01	11193	1972	22072596	9694	0	72	1499
R9.4-MinION	LAB01	Eco	REP01	987632	1145	1130838640	970429	0	8924	17203
R9.4-MinION	LAB01	Pflu	REP01	1447369	1916	2773159004	544221	0	7768	903148
R9.4-MinION	LAB01	Pool	REP01	1811723	1876	3398792348	1459453	0	12286	352270
R9.4-MinION	LAB01	Ste	REP01	535685	1923	1030122255	463706	0	4237	71979
