## Supplementary Table 3 for "Multi-Platform Assessment of DNA Sequencing Performance using Human and Bacterial Reference Genomes in the ABRF Next-Generation Sequencing Study"

### Sheet: Sheet1
	Proton Lab 1			Proton Lab 2			S5 Lab 1
Mother	Rep 1	0.926		Rep 1	0.942		Rep 1	0.937
	Rep 2	0.951		Rep 2	0.941		Rep 2	0.93
	Rep 3	0.955		Rep 3	0.946		Rep 3	0.96
Father	Rep 1	0.933		Rep 1	0.948		Rep 1	0.93
	Rep 2	0.933		Rep 2	0.912		Rep 2	0.949
	Rep 3	0.958		Rep 3	0.846		Rep 3	0.955
Son	Rep 1	0.928		Rep 1	0.925		Rep 1	0.925
	Rep 2	0.954		Rep 2	0.892		Rep 2	0.951
	Rep 3	0.958		Rep 3	0.936		Rep 3	0.966
