## Supplementary Table 4 for "Multi-Platform Assessment of DNA Sequencing Performance using Human and Bacterial Reference Genomes in the ABRF Next-Generation Sequencing Study"

### Sheet: Sheet1
Organism	ATCC Number	Gram reaction	Genome Size (Mb)	GC %	Reference
Staphylococcus epidermidis PCI 1200	12228	+	3.5	28	GCF_000007645.1_ASM764v1
Pseudomonas fluorescens F113	13525	-	8.68	61.4	GCF_000237065.1_ASM23706v1
Escherichia coli K-12 substr. MG1655	700926	-	5.58	50.8	GCF_000005845.2_ASM584v2
Chromobacter violaceum NCTC 9757	12472	-	2.75	64.8	GCF_000007705.1_ASM770v1
Micrococcus luteus NCTC 2665	4698	+	3.17	72	GCF_000023205.1_ASM2320v1
Pseudoalteromonas haloplanktis TAC125	35231	-	4.04	40.1	GCF_000238355.1_Phal_1.0
Haloferax volcanii DS2	29605	+	4.11	65.5	GCF_000025685.1_ASM2568v1
Bacillus subitilis subsp. Subtilis str. 168	23857	+	5.81	43.5	GCF_000009045.1_ASM904v1
Halobacillus halophilus DSM 2266	35676	+	5.55	41.6	GCF_000284515.1_ASM28451v1
Entercoccus faecalis OG1RF	47077	+	3.57	37.2	GCF_000007785.1_ASM778v1
Combined 10 strains of Bacterial gDNA sequenced in this study (ATCC MSA3001). Three strains in red were sequenced individually.
