## Supplementary Table 5 for "Multi-Platform Assessment of DNA Sequencing Performance using Human and Bacterial Reference Genomes in the ABRF Next-Generation Sequencing Study"

### Sheet: mendelian_table_v2
Category	BGISEQ500_LAB01	HiSeq2500_LAB01	HiSeq2500_LAB02	HiSeq2500_LAB03	HiSeq4000_LAB01	HiSeq4000_LAB02	HiSeq4000_LAB03	HiSeqX10_LAB01	HiSeqX10_LAB02	HiSeqX10_LAB03	MGISEQ2000_LAB01	NovaSeq_LAB01	NovaSeq_LAB02_2x150	NovaSeq_LAB02_2x250	PromethION_LAB02
SNP	7485	14772	21918	26082	29714	13057	12532	7116	6903	6950	4512	5101	8458	3654	2442196
INSERT(<=5)	415	15594	15077	15626	25804	10375	13185	1470	2541	2252	397	793	2074	1545	158622
INSERT(6-15)	437	3465	3293	5057	3212	1367	1735	709	972	831	240	438	924	558	35129
INSERT(>=15)	160	495	458	593	418	197	233	160	207	190	81	108	190	124	5151
DELETE(<=5)	608	16913	15126	16441	28079	11671	14556	2154	3003	2584	557	936	2275	1627	530689
DELETE(6-15)	479	3941	3458	5464	4069	1631	2167	819	1136	1020	273	490	1078	740	75354
DELETE(>=15)	143	554	521	760	572	227	345	187	239	217	101	128	247	174	13462
COMPLEX(<=5)	0	0	0	0	0	0	0	0	0	0	0	0	0	0	0
COMPLEX(6-15)	0	0	0	0	0	0	0	0	0	0	0	0	0	0	0
COMPLEX(>=15)	0	0	0	0	0	0	0	0	0	0	0	0	0	0	0
TOTAL	9727	55734	59851	70023	91868	38525	44753	12615	15001	14044	6161	7994	15246	8422	3260603
Region Based Violation Rate	0.00248274	0.015322	0.0163268	0.0190264	0.0249569	0.0103581	0.0121236	0.00328289	0.00400166	0.00373233	0.00160918	0.00208559	0.00412842	0.00226886	0.688888
Variant Based Violation Rate	0.00204772	0.0118444	0.0126368	0.0148317	0.0195046	0.00807511	0.00940482	0.00264827	0.00315678	0.00295355	0.00129515	0.00167971	0.00320446	0.00177058	0.171972
