## Supplementary Table 6 for "Multi-Platform Assessment of DNA Sequencing Performance using Human and Bacterial Reference Genomes in the ABRF Next-Generation Sequencing Study"

### Sheet: Sheet1
Type	Median number of SVs	Mean number of SVs
Deletions	6101	8169.58
Duplications	818	889.27
Inversions	543	705.73
Insertions	10	9.94
Translocations	2764	2827.67
Total	10764	12602.2
Overlap GIAB HG002 truth set	2841	2813.64
In GIAB high confidence regions	7874	10201.3
