## Supplementary Table 7 for "Multi-Platform Assessment of DNA Sequencing Performance using Human and Bacterial Reference Genomes in the ABRF Next-Generation Sequencing Study"

### Sheet: Sheet1
Strategy	Call set	Total	True positives	False positives	False negatives
Caller	Delly	1885	1550	335	691
	Lumpy	2047	1498	549	743
	Manta	2192	1819	373	422
Platform	HiSeq2500	2257	1799	458	493
	HiSeq4000	2260	1838	422	454
	HiSeqX10	2550	2128	422	164
Replicate	Son_1	2050	1782	268	395
	Son_2	2589	2044	545	133
	Son_3	2095	1792	303	385
