## Supplementary Table 8 for "Multi-Platform Assessment of DNA Sequencing Performance using Human and Bacterial Reference Genomes in the ABRF Next-Generation Sequencing Study"

### Sheet: Sheet1
Strategy	Total SV	Total DEL/INS	Unique DEL/INS	Unique Overlapping GIAB DEL/INS	% of unique overlap with GIAB DEL/INS
SV Caller	3017	2356	697	627	0.8996
Platform	3023	2412	374	311	0.8316
Replicate	2797	2267	268	226	0.8433
